# Plasma proteomics reveals tissue-specific cell death and mediators of cell-cell interactions in severe COVID-19 patients

**DOI:** 10.1101/2020.11.02.365536

**Authors:** Michael R. Filbin, Arnav Mehta, Alexis M. Schneider, Kyle R. Kays, Jamey R. Guess, Matteo Gentili, Bánk G. Fenyves, Nicole C. Charland, Anna L.K. Gonye, Irena Gushterova, Hargun K. Khanna, Thomas J. LaSalle, Kendall M. Lavin-Parsons, Brendan M. Lilly, Carl L. Lodenstein, Kasidet Manakongtreecheep, Justin D. Margolin, Brenna N. McKaig, Maricarmen Rojas-Lopez, Brian C. Russo, Nihaarika Sharma, Jessica Tantivit, Molly F. Thomas, Robert E. Gerszten, Graham S. Heimberg, Paul J. Hoover, David J. Lieb, Brian Lin, Debby Ngo, Karin Pelka, Miguel Reyes, Christopher S. Smillie, Avinash Waghray, Thomas E. Wood, Amanda S. Zajac, Lori L. Jennings, Ida Grundberg, Roby P. Bhattacharyya, Blair Alden Parry, Alexandra-Chloé Villani, Moshe Sade-Feldman, Nir Hacohen, Marcia B. Goldberg

**Author notes:** Denotes co-first authors, listed in alphabetical order (Michael R. Filbin, Arnav Mehta). All individuals contributed equally to sample collection and processing, listed in alphabetical order (Nicole C. Charland, Anna L.K. Gonye, Irena Gushterova, Hargun K. Khanna, Thomas J. LaSalle, Kendall M. Lavin-Parsons, Brendan M. Lilly, Carl L. Lodenstein, Kasidet Manakongtreecheep, Justin D. Margolin, Brenna N. McKaig, Maricarmen Rojas-Lopez, Brian C. Russo, Nihaarika Sharma, Jessica Tantivit, Molly F. Thomas). Denotes co-senior authors (Nir Hacohen, Marcia B. Goldberg).

## Abstract

COVID-19 has caused over 1 million deaths globally, yet the cellular mechanisms underlying severe disease remain poorly understood. By analyzing several thousand plasma proteins in 306 COVID-19 patients and 78 symptomatic controls over serial timepoints using two complementary approaches, we uncover COVID-19 host immune and non-immune proteins not previously linked to this disease. Integration of plasma proteomics with nine published scRNAseq datasets shows that SARS-CoV-2 infection upregulates monocyte/macrophage, plasmablast, and T cell effector proteins. By comparing patients who died to severely ill patients who survived, we identify dynamic immunomodulatory and tissue-associated proteins associated with survival, providing insights into which host responses are beneficial and which are detrimental to survival. We identify intracellular death signatures from specific tissues and cell types, and by associating these with angiotensin converting enzyme 2 (ACE2) expression, we map tissue damage associated with severe disease and propose which damage results from direct viral infection rather than from indirect effects of illness. We find that disease severity in lung tissue is driven by myeloid cell phenotypes and cell-cell interactions with lung epithelial cells and T cells. Based on these results, we propose a model of immune and epithelial cell interactions that drive cell-type specific and tissue-specific damage in severe COVID-19.
