## Supplemental Table 1 for "Plasma proteomics reveals tissue-specific cell death and mediators of cell-cell interactions in severe COVID-19 patients"

### Sheet: Sheet1
Supplemental Table 1: Patient characteristics by 28-day outcome category
	All COVID subjects	Death (A1)	Ventilated, survived (A2)	Hospitalized on oxygen (A3)	Hospitalized no oxygen (A4)	Discharged from ED (A5)	Non-COVID controls	Non-inflamed COVID-19 Cluster	Inflamed COVID-19 Cluster
Total N = 384	306	42	67	133	41	23	78	50	256
Demographics:
Age, median years [IQR]	58 [45 - 75]	80 [75 - 87]	62 [49 - 69]	57 [46 - 73]	52 [39 - 66]	36 [31 - 47]	67 [57 - 76]	69 [51 - 84]	57 [45 - 73]
Male, n(%)	162 (52.9%)	24 (57.1%)	40 (59.7%)	70 (52.6%)	20 (48.8%)	8 (34.8%)	38 (48.7%)	26 (52%)	136 (53.1%)
Hispanic, n(%)	166 (54.2%)	12 (28.6%)	44 (65.7%)	73 (54.9%)	27 (65.9%)	10 (43.5%)	12 (15.4%)	21 (42%)	145 (56.6%)
Black, n(%)	30 (9.8%)	4 (9.5%)	9 (13.4%)	11 (8.3%)	6 (14.6%)	0 (0%)	3 (3.8%)	6 (12%)	24 (9.4%)
BMI, median [IQR]	29 [26 - 34 ]	28 [26 - 35]	29 [26 - 33]	30 [26 - 35]	27 [25 - 31]	30 [28 - 32]	26 [23 - 32 ]	29 [25 - 34 ]	29 [26 - 33 ]
Active tobacco use n(%)	11 ( 3.6%)	2 (4.8%)	3 (4.5%)	3 (2.3%)	3 (7.3%)	0 (0%)	13 ( 16.7%)	3 ( 6%)	8 ( 3.1%)
Past medical history:
Heart disease, n(%)	48 (15.7%)	16 (38.1%)	7 (10.4%)	19 (14.3%)	6 (14.6%)	0 (0%)	23 (29.5%)	19 (38%)	29 (11.3%)
Diabetes, n(%)	111 (36.3%)	16 (38.1%)	34 (50.7%)	43 (32.3%)	14 (34.1%)	4 (17.4%)	28 (35.9%)	17 (34%)	94 (36.7%)
Hypertension, n(%)	146 (47.7%)	31 (73.8%)	34 (50.7%)	60 (45.1%)	15 (36.6%)	6 (26.1%)	53 (67.9%)	31 (62%)	115 (44.9%)
Hyperlipidemia, n(%)	94 (30.7%)	19 (45.2%)	18 (26.9%)	44 (33.1%)	10 (24.4%)	3 (13%)	30 (38.5%)	21 (42%)	73 (28.5%)
Chronic lung disease, n(%)	66 (21.6%)	9 (21.4%)	7 (10.4%)	37 (27.8%)	12 (29.3%)	1 (4.3%)	40 (51.3%)	19 (38%)	47 (18.4%)
Kidney disease, n(%)	41 (13.4%)	14 (33.3%)	11 (16.4%)	12 (9%)	3 (7.3%)	1 (4.3%)	20 (25.6%)	14 (28%)	27 (10.5%)
Immunocompromised, n(%)	25 (8.2%)	5 (11.9%)	9 (13.4%)	7 (5.3%)	3 (7.3%)	1 (4.3%)	17 (21.8%)	5 (10%)	20 (7.8%)
Presenting symptoms:
Duration - any symptom, d [IQR]	7 [4 - 11]	4 [2 - 9]	7 [4 - 11]	7 [5 - 12]	8 [5 - 14]	8 [5 - 13]	4 [1 - 11]	7 [2 - 14]	7 [4 - 11]
Fever, n(%)	215 (70.3%)	23 (54.8%)	50 (74.6%)	90 (67.7%)	32 (78%)	20 (87%)	32 (41%)	26 (52%)	189 (73.8%)
Respiratory symptoms, n(%)	296 (96.7%)	40 (95.2%)	67 (100%)	128 (96.2%)	39 (95.1%)	22 (95.7%)	70 (89.7%)	43 (86%)	253 (98.8%)
Gastrointestinal symptoms, n(%)	136 (44.4%)	11 (26.2%)	28 (41.8%)	62 (46.6%)	22 (53.7%)	13 (56.5%)	23 (29.5%)	18 (36%)	118 (46.1%)
Vital signs day 0:
High temperature, C, median [IQR]	37.7 [37.1 - 38.4]	37.5 [37.1 - 38.4]	38.1 [37.3 - 38.7]	37.8 [37.2 - 38.4]	37.4 [37.1 - 38]	37.1 [36.7 - 37.6]	37.2 [36.8 - 38]	37.2 [36.9 - 37.6]	37.8 [37.1 - 38.5]
Lowest S/F ratio, median [IQR]	268 [100 - 400]	97 [93 - 183]	96 [92 - 138]	288 [233 - 336]	448 [443 - 457]	457 [448 - 462]	315 [183 - 448]	343 [232 - 448]	261 [100 - 352]
Initial respiratory rate, median [IQR]	26 [22 - 30]	28 [24 - 35]	30 [25 - 40]	24 [21 - 28]	24 [22 - 26]	22 [20 - 25]	24 [20 - 28]	24 [20 - 28]	26 [22 - 32]
High respiratory rate, median [IQR]	31 [25 - 38]	34 [29 - 42]	38 [32 - 43]	30 [24 - 36]	26 [24 - 30]	24 [22 - 28]	27 [22 - 32]	25 [22 - 30]	32 [26 - 38]
Lab results day 0:
Lymphocyte count, Abs, median [IQR]	0.97 [0.67 - 1.35]	0.62 [0.38 - 0.83]	0.94 [0.59 - 1.23]	1.03 [0.74 - 1.37]	1.27 [0.89 - 1.77]	1.11 [0.8 - 1.58]	1.09 [0.72 - 1.61]	1.28 [0.8 - 1.7]	0.94 [0.62 - 1.27]
C-reactive protein, median [IQR]	105.4 [47.7 - 160.5]	147.2 [83.2 - 185.8]	152.8 [124.7 - 261.2]	90.6 [51.9 - 151.1]	47.6 [23.6 - 71.9]	38 [14 - 45.6]	22.2 [8.9 - 66.9]	30.7 [9.4 - 80.1]	123.2 [67 - 174.6]
D-dimer, median [IQR]	1072 [684 - 1808]	1834 [989 - 2821]	1310 [905 - 2308]	976 [663 - 1550]	774 [503 - 1059]	555 [407 - 963]	1082 [596 - 2288]	1010 [527 - 1858]	1099 [711 - 1806]
Lactate dehydrogenase, median [IQR]	343 [271 - 442]	368 [280 - 515]	486 [354 - 635]	332 [273 - 405]	276 [225 - 373]	236 [194 - 314]	239 [197 - 305]	256 [191 - 333]	356 [283 - 463]
Ferritin, median [IQR]	625 [334 - 1153]	726 [433 - 1633]	880 [428 - 1323]	622 [353 - 1094]	431 [241 - 644]	344 [87 - 583]	195 [123 - 380]	325 [146 - 544]	677 [407 - 1258]
Lipase, median [IQR]	36 [26 - 58]	44 [29 - 72]	28 [19 - 56]	44 [31 - 56]	28 [25 - 58]	32 [31 - 42]	26 [16 - 50]	33 [25 - 64]	39 [26 - 56]
Creatinine, median [IQR]	0.9 [0.74 - 1.09]	1.15 [0.81 - 2.36]	0.9 [0.73 - 1.21]	0.9 [0.76 - 1.06]	0.82 [0.67 - 0.96]	0.77 [0.71 - 0.95]	1.03 [0.8 - 1.36]	0.96 [0.75 - 1.41]	0.89 [0.74 - 1.07]
GFR, median [IQR]	84 [59 - 102]	47 [18 - 74]	84 [54 - 100]	88 [63 - 102]	95 [73 - 109]	98 [85 - 108]	71 [47 - 84]	67 [43 - 88]	87 [64 - 102]
Hematocrit, median [IQR]	40 [37 - 44]	40 [34 - 45]	40 [37 - 43]	41 [38 - 44]	41 [39 - 44]	40 [39 - 44]	37 [30 - 41]	39 [35 - 41]	41 [38 - 44]
Creatinine phosphokinase , median [IQR]	115 [66 - 242]	205 [94 - 304]	155 [94 - 374]	105 [63 - 200]	94 [59 - 157]	61 [50 - 98]	71 [47 - 129]	78 [45 - 118]	125 [74 - 279]
Alkaline Phosphatase, median [IQR]	83 [66 - 106]	75 [64 - 98]	84 [62 - 117]	85 [70 - 102]	77 [64 - 93]	97 [64 - 125]	90 [64 - 127]	83 [72 - 107]	83 [65 - 105]
Radiology results:
CXR infiltrates present, n(%)	274 (89.5%)	40 (95.2%)	63 (94%)	118 (88.7%)	36 (87.8%)	17 (73.9%)	53 (67.9%)	38 (76%)	236 (92.2%)
Clinical severity indicators:
SOFA score, median [IQR]	2 [1 - 7]	8 [5 - 10]	7 [6 - 9]	1 [0 - 3]	0 [0 - 1]	1 [0 - 1]	3 [1 - 5]	2 [0 - 4]	2 [1 - 7]
Intubation required, n(%)	91 (29.7%)	24 (57.1%)	67 (100%)	0 (0%)	0 (0%)	0 (0%)	20 (25.6%)	5 (10%)	86 (33.6%)
Vasopressors required, n(%)	96 (31.4%)	23 (54.8%)	67 (100%)	6 (4.5%)	0 (0%)	0 (0%)	19 (24.4%)	7 (14%)	89 (34.8%)
Max acuity within 28 days
A1 (Death within 28d)	42 (13.7%)	42	0	0	0	0	7 (9%)	8 (16%)	34 (13.3%)
A2 (Intubated but survived to 28d)	67 (21.9%)	0	67	0	0	0	16 (20.5%)	2 (4%)	65 (25.4%)
A3 (Hosp, supp O2, survived)	133 (43.5%)	0	0	133	0	0	36 (46.2%)	20 (40%)	113 (44.1%)
A4 (Hosp, no supp O2, survived)	41 (13.4%)	0	0	0	41	0	11 (14.1%)	14 (28%)	27 (10.5%)
A5 (Discharged from ED, no hosp)	23 (7.5%)	0	0	0	0	23	8 (10.3%)	6 (12%)	17 (6.6%)
BMI = Body mass index
Heart disease = coronary artery disease, congestive heart failure, prosthetic heart valve
Chronic lung disease = COPD, pulmonary hypertension, asthma, home O2-dependent, or any chronic condition
Kidney disease = any chronic kidney disease whether or not dialysis-dependent
Immunocompromised = active cancer, chemotherapy, transplant, immunosuppressant agents, asplenic
S/F ratio = SpO2/FiO2
Fever = subjective or measured fever, chills or rigors
Respiratory symptoms = Sore throat, congestion, productive or dry cough, shortness of breath or hypoxia, or chest pain
GI symptoms = abdominal pain, nausea or vomiting, or diarrhea
GFR = Glomerular filtration rate
CXR - Chest x-ray
SOFA score = Sequential Organ Failure Assessment score
Supp O2 = supplemental O2
