## Supplemental Table 9 for "Plasma proteomics reveals tissue-specific cell death and mediators of cell-cell interactions in severe COVID-19 patients"

### Sheet: Sheet1
Supplemental Table 9: Patient characteristics by Louvain clusters
	Louvain cluster
	L1	L2	L3	L4	L5
Total N = 294	32	31	76	59	96
Demographics:
Age, median years [IQR]	52 [37 - 62]	79 [69 - 86]	49 [37 - 61]	52 [39 - 59]	72 [58 - 80]
Male, n(%)	20 (62.5%)	18 (58.1%)	32 (42.1%)	29 (49.2%)	56 (58.3%)
Hispanic, n(%)	21 (65.6%)	10 (32.3%)	47 (61.8%)	39 (66.1%)	43 (44.8%)
Black, n(%)	1 (3.1%)	5 (16.1%)	13 (17.1%)	3 (5.1%)	8 (8.3%)
BMI, median [IQR]	30 [25 - 35 ]	27 [25 - 31 ]	30 [26 - 32 ]	30 [27 - 34 ]	29 [26 - 34 ]
Active tobacco use n(%)	0 ( 0%)	7 ( 22.6%)	3 ( 3.9%)	0 ( 0%)	1 ( 1%)
Past medical history:
Heart disease, n(%)	5 (15.6%)	13 (41.9%)	6 (7.9%)	3 (5.1%)	21 (21.9%)
Diabetes, n(%)	9 (28.1%)	17 (54.8%)	23 (30.3%)	19 (32.2%)	41 (42.7%)
Hypertension, n(%)	9 (28.1%)	25 (80.6%)	28 (36.8%)	21 (35.6%)	61 (63.5%)
Hyperlipidemia, n(%)	8 (25%)	11 (35.5%)	14 (18.4%)	15 (25.4%)	43 (44.8%)
Chronic lung disease, n(%)	6 (18.8%)	8 (25.8%)	15 (19.7%)	13 (22%)	22 (22.9%)
Kidney disease, n(%)	2 (6.3%)	17 (54.8%)	1 (1.3%)	3 (5.1%)	18 (18.8%)
Immunocompromised, n(%)	4 (12.5%)	1 (3.2%)	6 (7.9%)	5 (8.5%)	9 (9.4%)
Presenting symptoms:
Duration - any symptom, d [IQR]	8 [5 - 11]	7 [3 - 13]	7 [5 - 11]	8 [5 - 10]	7 [3 - 13]
Fever, n(%)	22 (68.8%)	14 (45.2%)	64 (84.2%)	45 (76.3%)	60 (62.5%)
Respiratory symptoms, n(%)	31 (96.9%)	29 (93.5%)	72 (94.7%)	59 (100%)	93 (96.9%)
Gastrointestinal symptoms, n(%)	18 (56.3%)	11 (35.5%)	39 (51.3%)	28 (47.5%)	37 (38.5%)
Vital signs day 0:
High temperature, C, median [IQR]	37.8 [37.2 - 38.1]	37.3 [36.9 - 37.8]	37.9 [37.2 - 38.5]	37.8 [37.1 - 38.3]	37.7 [37 - 38.4]
Lowest S/F ratio, median [IQR]	263 [140 - 340]	100 [93 - 313]	338 [228 - 444]	332 [233 - 448]	177 [96 - 326]
Initial respiratory rate, median [IQR]	27 [22 - 33]	26 [24 - 30]	24 [21 - 28]	24 [22 - 28]	28 [22 - 34]
High respiratory rate, median [IQR]	33 [27 - 38]	30 [26 - 40]	28 [24 - 33]	30 [26 - 36]	32 [26 - 38]
Lab results day 0:
Lymphocyte count, Abs, median [IQR]	1.12 [0.83 - 1.36]	0.71 [0.56 - 1.05]	1.02 [0.69 - 1.54]	1.12 [0.81 - 1.45]	0.81 [0.51 - 1.28]
C-reactive protein, median [IQR]	142.7 [67.7 - 175]	142 [69.7 - 175.1]	67 [30.8 - 141.1]	73.6 [35.3 - 127.4]	143.4 [75.4 - 204.6]
D-dimer, median [IQR]	1215 [699 - 1863]	2141 [1334 - 3077]	823 [580 - 1107]	763 [479 - 1198]	1306 [826 - 2287]
Lactate dehydrogenase, median [IQR]	378 [257 - 506]	371 [248 - 511]	296 [251 - 372]	323 [246 - 398]	400 [329 - 524]
Ferritin, median [IQR]	730 [534 - 1223]	824 [386 - 1492]	446 [239 - 785]	505 [344 - 895]	732 [426 - 1326]
Lipase, median [IQR]	35 [27 - 48]	52 [30 - 108]	25 [19 - 31]	50 [30 - 56]	38 [28 - 67]
Creatinine, median [IQR]	0.8 [0.7 - 0.9]	2.6 [1.4 - 5.1]	0.8 [0.7 - 1]	0.8 [0.7 - 0.9]	1 [0.8 - 1.2]
GFR, median [IQR]	99 [82 - 108]	18 [9 - 35]	96 [76 - 108]	95 [87 - 104]	72 [45 - 88]
Hematocrit, median [IQR]	40 [38 - 43]	35 [30 - 38]	43 [39 - 45]	40 [39 - 43]	40 [37 - 43]
Creatinine phosphokinase , median [IQR]	135 [61 - 261]	197 [97 - 309]	109 [54 - 185]	101 [68 - 148]	115 [71 - 325]
Alkaline Phosphatase, median [IQR]	96 [81 - 152]	88 [64 - 122]	76 [64 - 92]	87 [72 - 104]	80 [65 - 107]
Radiology results:
CXR infiltrates present, n(%)	31 (96.9%)	28 (90.3%)	61 (80.3%)	50 (84.7%)	92 (95.8%)
Clinical severity indicators:
SOFA score, median [IQR]	2 [0 - 6]	8 [5 - 10]	1 [0 - 2]	1 [0 - 3]	5 [2 - 8]
Intubation required, n(%)	9 (28.1%)	15 (48.4%)	13 (17.1%)	9 (15.3%)	44 (45.8%)
Vasopressors required, n(%)	10 (31.3%)	18 (58.1%)	13 (17.1%)	9 (15.3%)	45 (46.9%)
Max acuity within 28 days
A1 (Death within 28d)	3 (9.4%)	12 (38.7%)	3 (3.9%)	2 (3.4%)	21 (21.9%)
A2 (Intubated but survived to 28d)	7 (21.9%)	8 (25.8%)	11 (14.5%)	7 (11.9%)	33 (34.4%)
A3 (Hosp, supp O2, survived)	17 (53.1%)	7 (22.6%)	37 (48.7%)	31 (52.5%)	36 (37.5%)
A4 (Hosp, no supp O2, survived)	4 (12.5%)	3 (9.7%)	17 (22.4%)	10 (16.9%)	5 (5.2%)
A5 (Discharged from ED, no hosp)	1 (3.1%)	1 (3.2%)	8 (10.5%)	9 (15.3%)	1 (1%)
BMI = Body mass index
Heart disease = coronary artery disease, congestive heart failure, prosthetic heart valve
Chronic lung disease = COPD, pulmonary hypertension, asthma, home O2-dependent, or any chronic condition
Kidney disease = any chronic kidney disease whether or not dialysis-dependent
Immunocompromised = active cancer, chemotherapy, transplant, immunosuppressant agents, asplenic
S/F ratio = SpO2/FiO2
Fever = subjective or measured fever, chills or rigors
Respiratory symptoms = Sore throat, congestion, productive or dry cough, shortness of breath or hypoxia, or chest pain
GI symptoms = abdominal pain, nausea or vomiting, or diarrhea
GFR = Glomerular filtration rate
CXR - Chest x-ray
SOFA score = Sequential Organ Failure Assessment score
Supp O2 = supplemental O2
