## Supplemental Table 14 for "Plasma proteomics reveals tissue-specific cell death and mediators of cell-cell interactions in severe COVID-19 patients"

### Sheet: handAnnotated-signatures
Adipose	Adrenal.Gland	Artery	Colon	Esophagus	Heart	Kidney	Liver	Lung	Minor.Salivary.Gland	Muscle...Skeletal	Pancreas	Prostate	Skin	Small.Intestine...Terminal.Ileum	Stomach	Testis	Thyroid	Brain
P15090_FABP4	O15119_TBX3	O15539_RGS5	P00326_ADH1C	O00204_SULT2B1	O14958_CASQ2	P82980_RBP5	O75452_RDH16	P08729_KRT7	P08729_KRT7	O00757_FBP2	O95154_AKR7A3	O95238_SPDEF	O00204_SULT2B1	P35900_KRT20	O95154_AKR7A3	O14556_GAPDHS	P08729_KRT7	O75078_ADAM11
P21695_GPD1	P08263_GSTA1	P07951_TPM2	P07148_FABP1	P07951_TPM2	P05413_FABP3	Q13522_PPP1R1A	O95954_FTCD		Q9NZC4_EHF	P07451_CA3	P50440_GATM		P14923_JUP	P51161_FABP6	P14091_CTSE	P07205_PGK2	P29762_CRABP1	P02689_PMP2
P27469_G0S2	P15121_AKR1B1	P21333_FLNA	P07951_TPM2	P09493_TPM1	P08237_PFKM	Q9UGB7_MIOX	P00326_ADH1C			P13929_ENO3	Q14749_GNMT		P31944_CASP14		P25815_S100P			P07196_NEFL
Q96R05_RBP7	P49675_STAR	P29536_LMOD1	P09493_TPM1	P14923_JUP	P08590_MYL3		P05062_ALDOB			P20807_CAPN3	Q96DN0_ERP27		Q04695_KRT17		Q9Y2G1_MYRF			P09543_CNP
	Q06520_SULT2A1	P51911_CNN1	P21333_FLNA	P21333_FLNA	P09493_TPM1		P05089_ARG1			P24310_COX7A1			Q8IZW8_TNS4					P12532_CKMT1B
	Q9HBK9_AS3MT	P53814_SMTN	P29536_LMOD1	P29034_S100A2	P13929_ENO3		P07148_FABP1			P31415_CASQ1			Q92817_EVPL					P12532_CKMT1A
		Q01995_TAGLN	P35900_KRT20	P29373_CRABP2	P17540_CKMT2		P07327_ADH1A			P35609_ACTN2			Q9BPY8_HOPX					P14136_GFAP
		Q96A00_PPP1R14A	P51911_CNN1	P29536_LMOD1	P19429_TNNI3		P08263_GSTA1			P45378_TNNT3								P22676_CALB2
			P53814_SMTN	P30838_ALDH3A1	P23327_HRC		P08319_ADH4			P48788_TNNI2								P49798_RGS4
			P54868_HMGCS2	P40394_ADH7	P24310_COX7A1		P08684_CYP3A4			Q00872_MYBPC1								P58401_NRXN2
			Q01995_TAGLN	P51911_CNN1	P35609_ACTN2		P17516_AKR1C4			Q02221_COX6A2								P61266_STX1B
			Q13642_FHL1	P53814_SMTN	P45379_TNNT2		P18283_GPX2			Q13522_PPP1R1A								P62760_VSNL1
			Q9C002_C15orf48	Q01995_TAGLN	P50461_CSRP3		P23141_CES1			Q13642_FHL1								Q15818_NPTX1
				Q08188_TGM3	P54296_MYOM2		P27469_G0S2			Q86TD4_SRL								Q16352_INA
				Q13642_FHL1	Q01449_MYL7		P35558_PCK1			Q8N142_ADSS1								Q16517_NNAT
				Q92817_EVPL	Q02221_COX6A2		P48775_TDO2			Q8WZ42_TTN								Q6PUV4_CPLX2
				Q96FQ6_S100A16	Q15327_ANKRD1		P54868_HMGCS2			Q9BV47_DUSP26								Q8N6N2_TTC9B
				Q9BPY8_HOPX			P82980_RBP5			Q9BX46_RBM24								Q92686_NRGN
				Q9HCY8_S100A14			Q06520_SULT2A1			Q9BXS1_IDI2								Q93045_STMN2
				Q9UBG3_CRNN	Q86TD4_SRL		Q14749_GNMT											Q96A00_PPP1R14A
				Q9UIV8_SERPINB13			Q9UJM8_HAO1											Q99490_AGAP2
																		Q99962_SH3GL2
																		Q9BPU6_DPYSL5
																		Q9BR01_SULT4A1
																		Q9H169_STMN4
																		Q9H2B2_SYT4
																		Q9UBL0_ARPP21
																		Q9UH03_SEPTIN3
																		Q9UI15_TAGLN3
																		Q9UK28_TMEM59L
																		Q9ULW5_RAB26
																		Q9UQM7_CAMK2A
																		Q9Y2G1_MYRF
