## Supplemental Table 15 for "Plasma proteomics reveals tissue-specific cell death and mediators of cell-cell interactions in severe COVID-19 patients"

### Sheet: Sheet1
p-values for KM survival analysis using median cut-offs for expression of each organ signature
organ	D0	D3	D7	D0.corrected	D3.corrected	D7.corrected
Skeletal muscle	7.28774e-07	0.00585003	0.106825	1.31179e-05	0.105301	1.92284
Heart	1.47254e-05	0.106448	0.11254	0.000265056	1.91606	2.02572
Lung	0.0201739	0.0233173	0.119039	0.363131	0.419711	2.14271
Kidney	0.0678034	0.287112	0.804427	1.22046	5.16802	14.4797
Liver	0.410867	0.00782189	0.0417964	7.39561	0.140794	0.752335
Pancreas	0.429281	0.138594	0.0457472	7.72706	2.49469	0.823449
